# Term Matrix: A novel Gene Ontology annotation quality control system based on ontology term co-annotation patterns

**DOI:** 10.1101/2020.04.21.045195

**Authors:** Valerie Wood, Seth Carbon, Midori A. Harris, Antonia Lock, Stacia R. Engel, David P. Hill, Kimberly Van Auken, Helen Attrill, Marc Feuermann, Pascale Gaudet, Ruth C. Lovering, Sylvain Poux, Kim M. Rutherford, Christopher J. Mungall

## Abstract

Biological processes are accomplished by the coordinated action of gene products. Gene products often participate in multiple processes, and can therefore be annotated to multiple Gene Ontology (GO) terms. Nevertheless, processes that are functionally, temporally, and/or spatially distant may have few gene products in common, and co-annotation to unrelated processes likely reflects errors in literature curation, ontology structure, or automated annotation pipelines. We have developed an annotation quality control workflow that uses rules based on mutually exclusive processes to detect annotation errors, based on and validated by case studies including the three we present here: fission yeast protein-coding gene annotations over time; annotations for cohesin complex subunits in human and model species; and annotations using a selected set of GO biological process terms in human and five model species. For each case study, we reviewed available GO annotations, identified pairs of biological processes which are unlikely to be correctly co-annotated to the same gene products (e.g., amino acid metabolism and cytokinesis), and traced erroneous annotations to their sources. To date we have generated 107 quality control rules, and corrected 289 manual annotations in eukaryotes and over 2.5 million automatically propagated annotations across all taxa.
