## Supplemental Table 3 for "Term Matrix: A novel Gene Ontology annotation quality control system based on ontology term co-annotation patterns"

### Sheet: Sheet1
Mapping deleted	GO ID	Family ID	No. proteins affected	GitHub				Error Type
Cohesin case study
DNA recombination	GO:0006310	InterPro:IPR024704	>7,000	deleted Feb 2014				incorrect annotation
Corrections to InterPro to GO mappings for interspecies rule building
transmembrane transport	GO:0055085	Interpro:IPR017389	642	https://github.com/geneontology/go-annotation/issues/1540				incorrect annotation
cysteine metabolic process	GO:0006534	InterPro:IPR010240	>16,000	https://github.com/geneontology/go-annotation/issues/1284				incorrect annotation
one-carbon metabolic process	GO:0006730	InterPro:IPR000043	>32,000	https://github.com/geneontology/go-annotation/issues/1439				incorrect annotation
protein polymerization	GO:0051258	InterPro:IPR008280	>78,000	https://github.com/geneontology/go-annotation/issues/1306				incorrect annotation
cysteine metabolic process	GO:0006534	InterPro:IPR011800	>4,000	https://github.com/geneontology/go-annotation/issues/1353				incorrect annotation
COP9 signalosome assembly	GO:0010387	InterPro:IPR033008	>2,000	https://github.com/geneontology/go-annotation/issues/1485				incorrect annotation
D-amino acid catabolic process	GO:0019478	InterPro:IPR003732	>28,000	https://github.com/geneontology/go-annotation/issues/1493				incorrect annotation
DNA metabolic process	GO:0006259	InterPro:IPR006940	408	https://github.com/geneontology/go-annotation/issues/1138				incorrect annotation
peptidyl-lysine modification to peptidyl-hypusine	GO:0008612	InterPro:IPR001884	>6,000	https://github.com/geneontology/go-annotation/issues/1221				incorrect annotation
mitotic cell cycle	GO:0000278	InterPro:IPR004123	> 3,000	https://github.com/geneontology/go-annotation/issues/1295				indirect effect
glycolytic process	GO:0006096	InterPro:IPR017597	>12,000	https://github.com/geneontology/go-annotation/issues/1291				incorrect annotation
canonical gylcolysis	GO:0061621	InterPro:IPR011304	>13,000	https://github.com/geneontology/go-annotation/issues/1100				incorrect annotation
glutathione biosynthesis	GO:0006750	InterPro:IPR017782	>16,000	https://github.com/geneontology/go-annotation/issues/1292				incorrect annotation
mannose biosynthetic process	GO:0019307	InterPro:IPR005002	>5,000	https://github.com/geneontology/go-annotation/issues/1290				incorrect annotation
cellular carbohydrate metabolic process	GO:0044262	InterPro:IPR002020	>70,000	https://github.com/geneontology/go-annotation/issues/1286				incorrect annotation
cellular carbohydrate metabolic process	GO:0044262	InterPro:IPR001557	>50,000	https://github.com/geneontology/go-annotation/issues/1241				incorrect annotation
transcription, DNA-templated	GO:0006351	InterPro:IPR008728	>2,000	https://github.com/geneontology/go-annotation/issues/1270				indirect effect
transcription, DNA-templated	GO:0006351	InterPro:IPR019519	>2,000	https://github.com/geneontology/go-annotation/issues/1270				indirect effect
carbohydrate biosynthetic process	GO:0016051	InterPro:IPR005855	>43,000	https://github.com/geneontology/go-annotation/issues/1247				incorrect annotation
DNA repair	GO:0006281	InterPro:IPR016580	>2,000	https://github.com/geneontology/go-annotation/issues/1376				indirect effect
DNA repair	GO:0006281	InterPro:IPR007150	>2,000	https://github.com/geneontology/go-annotation/issues/1376				indirect effect
DNA repair	GO:0006281	InterPro:IPR003011	713	https://github.com/geneontology/go-annotation/issues/1393				indirect effect
lipid glycosylation	GO:0030259	InterPro:IPR007235	>60,000	https://github.com/geneontology/go-annotation/issues/1285				incorrect annotation
mitotic spindle organization	GO:0007052	InterPro:IPR013251	919	https://github.com/geneontology/go-annotation/issues/1118				incorrect annotation
mitotic spindle organization	GO:0007052	InterPro:IPR013958	915	https://github.com/geneontology/go-annotation/issues/1118				incorrect annotation
mitotic spindle organization	GO:0007052	InterPro:IPR013959	841	https://github.com/geneontology/go-annotation/issues/1118				incorrect annotation
mitotic spindle organization	GO:0007052	InterPro:IPR013960	986	https://github.com/geneontology/go-annotation/issues/1118				incorrect annotation
mitotic spindle organization	GO:0007052	InterPro:IPR013962	998	https://github.com/geneontology/go-annotation/issues/1118				incorrect annotation
mitotic spindle organization	GO:0007052	InterPro:IPR013963	952	https://github.com/geneontology/go-annotation/issues/1118				incorrect annotation
mitotic spindle organization	GO:0007052	InterPro:IPR013964	>1,000	https://github.com/geneontology/go-annotation/issues/1118				incorrect annotation
mitotic spindle organization	GO:0007052	InterPro:IPR013965	861	https://github.com/geneontology/go-annotation/issues/1118				incorrect annotation
mitotic spindle organization	GO:0007052	InterPro:IPR013966	729	https://github.com/geneontology/go-annotation/issues/1118				incorrect annotation
mRNA export from nucleus	GO:0006406	InterPro:IPR018767	>1,000	https://github.com/geneontology/go-ontology/issues/12963				incorrect annotation
protein export from nucleus	GO:0006611	InterPro:IPR018767	>1,000	https://github.com/geneontology/go-ontology/issues/12963				incorrect annotation
queuosine biosynthetic process	GO:0008616	InterPro:IPR002616	>21,000	https://github.com/geneontology/go-annotation/issues/1508				incorrect annotation
queuosine biosynthetic process	GO:0008616	InterPro:IPR004803	>32000	https://github.com/geneontology/go-annotation/issues/1508				incorrect annotation
iron-sulfur cluster assembly	GO:0016226	InterPro:IPR016092	>45,000	https://github.com/geneontology/go-annotation/issues/1515				incorrect annotation
iron-sulfur cluster assembly	GO:0016226	InterPro:IPR011298	>62,000	https://github.com/geneontology/go-annotation/issues/1515				indirect effect
iron-sulfur cluster assembly	GO:0016226	InterPro:IPR023063	>7,000	https://github.com/geneontology/go-annotation/issues/1515				indirect effect
iron-sulfur cluster assembly	GO:0016226	InterPro:IPR011302	>6,000	https://github.com/geneontology/go-annotation/issues/1515				indirect effect
negative regulation of translational elongation	GO:0045900	InterPro:IPR009018	>3,000	https://github.com/geneontology/go-annotation/issues/1025				indirect effect
regulation of phagocytosis	GO:0050764	InterPro:IPR016555	excluded from total as mapping may be correct for a subset of entries	https://github.com/geneontology/go-annotation/issues/1421				only correct for a subset of family members
regulation of cell migration	GO:0030334	InterPro:IPR016555	excluded from total as mapping may be correct for a subset of entries	https://github.com/geneontology/go-annotation/issues/1383				only correct for a subset of family members
phenylalanyl-tRNA aminoacylation	GO:0006432	InterPro:IPR005121	excluded from total as mapping may be correct for a subset of entries	https://github.com/geneontology/go-annotation/issues/1496				only correct for a subset of family members
tRNA processing	GO:0008033	InterPro:IPR005121	excluded from total as mapping may be correct for a subset of entries	https://github.com/geneontology/go-annotation/issues/1496				only correct for a subset of family members
protein folding	GO:0006457	InterPro:IPR004640	excluded from total as mapping may be correct for a subset of entries	https://github.com/geneontology/go-annotation/issues/1436				only correct for a subset of family members
protein folding	GO:0006457	InterPro:IPR001179	excluded from total as mapping may be correct for a subset of entries	https://github.com/geneontology/go-annotation/issues/1484				only correct for a subset of family members
DNA replication	GO:0006260	InterPro:IPR006133	excluded from total as mapping may be correct for a subset of entries	https://github.com/geneontology/go-annotation/issues/1220				only correct for a subset of family members
DNA replication	GO:0006260	InterPro:IPR006134	excluded from total as mapping may be correct for a subset of entries	https://github.com/geneontology/go-annotation/issues/1220				only correct for a subset of family members
DNA replication	GO:0006260	InterPro:IPR006172	excluded from total as mapping may be correct for a subset of entries	https://github.com/geneontology/go-annotation/issues/1220				only correct for a subset of family members
DNA replication	GO:0006260	InterPro:IPR017964	excluded from total as mapping may be correct for a subset of entries	https://github.com/geneontology/go-annotation/issues/1220				only correct for a subset of family members
transcription, DNA-templated	GO:0006351	InterPro:IPR017923	excluded from total as mapping may be correct for a subset of entries	https://github.com/geneontology/go-annotation/issues/1447				only correct for a subset of family members
carbohydrate metabolic process	GO:0005975	InterPro:IPR001347	excluded from total as mapping may be correct for a subset of entries	https://github.com/geneontology/go-annotation/issues/1506				only correct for a subset of family members
lipid metabolic process	GO:0006629	InterPro:IPR001087	excluded from total as mapping may be correct for a subset of entries	https://github.com/geneontology/go-annotation/issues/1240				only correct for a subset of family members
Corrections to PAINT annotations for GO interspecies rule building			Number of annotations
iron-sulfur cluster assembly	GO:0016226	PANTHER:PTN000306846	98	https://github.com/geneontology/go-annotation/issues/2742				transferred from incorrect annotation
chromosome segregation	GO:0007059	PANTHER:PTN000306846	98	https://github.com/geneontology/go-annotation/issues/2742				transferred from indirect annotation
positive regulation of double-strand break repair via homologous recombination	GO:1905168	PANTHER:PTN000306846	98	https://github.com/geneontology/go-annotation/issues/2742				transferred from indirect annotation
DNA repair	GO:0006281	PANTHER:PTN000306846	98	https://github.com/geneontology/go-annotation/issues/2742				transferred from indirect annotation
positive regulation of transcription, DNA-templated	GO:0045893	PANTHER:PTN000306846	98	https://github.com/geneontology/go-annotation/issues/2742				transferred from indirect annotation
hydroxylysine biosynthetic process	GO:0046947	PANTHER:PTN000842962	44	https://github.com/geneontology/go-annotation/issues/2422				transferred from incorrect annotation
S-adenosylhomocysteine metabolic proces	GO:0046498	PANTHER:PTHR32379	79	https://github.com/geneontology/go-annotation/issues/2405				transferred from incorrect annotation
electron transfer activity	GO:0009055	PANTHER:PTN001087171	243	https://github.com/geneontology/go-annotation/issues/1904				transferred from incorrect annotation
histone acetyltransferase activity/histone acetylatiom	GO:0004402/GO:0016573	PANTHER:PTHR21454	243	https://github.com/geneontology/go-annotation/issues/1806				transferred from legacy data
protein tetramerization	GO:0051262	PANTHER:PTHR43814	134	https://github.com/geneontology/go-annotation/issues/1495				transferred from incorrect annotation
mitochondrial glycyl-tRNA aminoacylation	GO:0070150	PANTHER:PTN000078673	184	https://github.com/geneontology/go-annotation/issues/1492				transferred from incorrect annotation
queuosine biosynthetic process	GO:0008616	PANTHER:PTN00023904	350	https://github.com/geneontology/go-ontology/issues/12920				transferred from incorrect annotation
regulation of mitochondrial translation	GO:0070129	PANTHER:PTN001093729	51	https://github.com/geneontology/go-annotation/issues/1516				transferred from incorrect annotation
maturation of SSU-rRNA from tricistronic rRNA transcript (SSU-rRNA, 5.8S rRNA, LSU-rRNA)	GO:0000462	PANTHER:PTHR21569	subset of family	https://github.com/geneontology/go-annotation/issues/2485				subset of family is correct
