## Supplemental Table 4 for "Term Matrix: A novel Gene Ontology annotation quality control system based on ontology term co-annotation patterns"

### Sheet: Sheet1
GO:0006520	amino acid metabolic process
GO:0006310	DNA recombination
GO:0006281	DNA repair
GO:0006260	DNA replication
GO:0030437	ascospore formation
GO:0005975	carbohydrate metabolic process
GO:0007155	cell adhesion
GO:0071554	cell wall organization or biogenesis
GO:0006325	chromatin organization
GO:0000070	mitotic sister chromatid segregation
GO:0051186	cofactor metabolic process
GO:0000747	conjugation with cellular fusion
GO:0000910	cytokinesis
GO:0002181	cytoplasmic translation
GO:0007010	cytoskeleton organization
GO:0006091	generation of precursor metabolites and energy
GO:0006629	lipid metabolic process
GO:0061024	membrane organization
GO:0016071	mRNA metabolic process
GO:0051321	meiotic nuclear division
GO:0007005	mitochondrion organization
GO:0071941	nitrogen cycle metabolic process
GO:0055086	nucleobase-containing small molecule metabolic process
GO:0006913	nucleocytoplasmic transport
GO:0007031	peroxisome organization
GO:0030163	protein catabolic process
GO:0065003	protein-containing complex assembly
GO:0006457	protein folding
GO:0006486	protein glycosylation
GO:0051604	protein maturation
GO:0006605	protein targeting
GO:1901990	regulation of mitotic cell cycle phase transition
GO:0042254	ribosome biogenesis
GO:0023052	signaling
GO:0006399	tRNA metabolic process
GO:0006351	transcription DNA-dependent
GO:0055085	transmembrane transport
GO:0007033	vacuole organization
GO:0016192	vesicle-mediated transport
GO:0006766	vitamin metabolic process
