## Supplemental Table 5 for "Term Matrix: A novel Gene Ontology annotation quality control system based on ontology term co-annotation patterns"

### Sheet: Sheet1
Misapplied Mapping ID	Organism	UniProt acc	Gene	GO Term	Reason	Status
UniPathway:UPA00392	S. pombe	O94460	qtr1	queuosine biosynthetic process	incorrect, tRNA-guanine transglycosylation	removed
UniPathway:UPA00392	S. pombe	O14096	qtr2	queuosine biosynthetic process	incorrect, tRNA-guanine transglycosylation	removed
UniProtKB-KW:KW-0028	S. pombe	O14172	met8	cellular amino acid biosynthetic process	indirect phenotype, correct upstream process sulphite assimilation	pending
UniProtKB-KW:KW-0671	S. pombe	O94460	qtr1	queosine biosynthetic process	incorrect annotation, correct- tRNA-guanine transglycosylation	removed
UniProtKB-KW:KW-0671	S. pombe	O14096	qtr2	queosine biosynthetic process	incorrect annotation, correct- tRNA-guanine transglycosylation	removed
UniProtKB-KW:KW-0028	S. pombe	P78937	sua1	cellular amino acid biosynthetic process	indirect phenotype, correct upstream process sulphite assimilation	pending
UniProtKB-KW:KW-0028	S. pombe	Q09878	met10	cellular amino acid biosynthetic process	indirect phenotype, correct upstream process sulphite assimilation	pending
UniProtKB-KW:KW-0028	S. pombe	Q1K9C2	sir1	cellular amino acid biosynthetic process	indirect phenotype, correct upstream process sulphite assimilation	pending
UniProtKB-KW:KW-0028	S. pombe	Q9USP8	idh2	cellular amino acid biosynthetic process	indirect phenotype, correct upstream process sulphite assimilation	pending
UniProtKB-KW:KW-0053	S. pombe	O74821	dre2	apoptotic process	incorrect, experimental readout	removed
UniProtKB-KW:KW-0131	S. cerevisae	P25337	BUD31	cell cycle	indirect phenotype, correct upstream process splicing	removed
UniProtKB-KW:KW-0131	S. cerevisae	Q06819	DIB1	cell cycle	indirect phenotype, correct upstream process splicing	removed
UniProtKB-KW:KW-0132	S. cerevisae	Q06819	DIB1	cell division	indirect phenotype, correct upstream process splicing	removed
UniProtKB-KW:KW-0156	S. pombe	O13959	rbx1	chromatin modification	fixed to chromatin organization	fixed
UniProtKB-KW:KW-0156	S. pombe	O14023	elp3	chromatin modification	fixed to chromatin organization	fixed
UniProtKB-KW:KW-0156	S. pombe	O43083	hip4	chromatin modification	fixed to chromatin organization	fixed
UniProtKB-KW:KW-0156	S. pombe	O74309	slm9	chromatin modification	fixed to chromatin organization	fixed
UniProtKB-KW:KW-0156	S. pombe	O94244	mis16	chromatin modification	fixed to chromatin organization	fixed
UniProtKB-KW:KW-0156	S. pombe	P87314	hip1	chromatin modification	fixed to chromatin organization	fixed
UniProtKB-KW:KW-0156	S. pombe	Q9UTI1	SPAC15E1.10	chromatin modification	fixed to chromatin organization	fixed
UniProtKB-KW:KW-0159	S. pombe	Q9UTN4	pfs2	chromosome segregation	indirect phenotype (is a polyadenylation factor)	pending
UniProtKB-KW:KW-0159	S. pombe	P40847	sap1	chromosome segregation	indirect phenotype (is involved in replication termination)	pending
UniProtKB-KW:KW-0159	S. pombe	Q9P7C8	sld5	chromosome segregation	indirect phenotype (is involved in DNA replication)	pending
UniProtKB-KW:KW-0234	S.pombe	O94244	mis16	DNA repair	indirect, should be to response to damage	removed
UniProtKB-KW:KW-0234	S.pombe	Q9Y7R4	set1	DNA repair	indirect, should be to response to damage	removed
UniProtKB-KW:KW-0234	S. cerevisae	P20433	RPB4	DNA repair	incorrect, transcription and export	removed
UniProtKB-KW:KW-0235	S. cerevisae	Q02685	RMI1	DNA replication	incorrect, tRNA acetylase, one legacy publication	removed
UniProtKB-KW:KW-0235	S.pombe	Q10160	Rmi1	DNA replication	incorrect, tRNA acetylase, one legacy publication	removed
UniProtKB-KW:KW-0235	S. pombe	O74833	lig4	DNA replication	incorrect annotation, correct is a repair ligase	pending
UniProtKB-KW:KW-0235	S. pombe	Q9P6L6	rev3	DNA replication	incorrect annotation, correct is a repair polymerase	pending
UniProtKB-KW:KW-0415	S. pombe	P40383	exo2	karyogamy	indirect phenotype	removed
UniProtKB-KW:KW-0498	S. cerevisae	Q06819	DIB1	mitotic nuclear division	indirect phenotype, correct- splicing	removed
UniProtKB-KW:KW-0665	S. pombe	Q9HDU6	pan5	pyrimidine nucleotide biosynthetic process	incorrect annotation, correct- pantothoate biosynthesos	removed
UniProtKB-KW:KW-0698	S. cerevisiae	Q03124	RSC9	rRNA processing	incorrect annotatioin, correct- RNA transcription	pending
UniProtKB-KW:KW-0762	S. pombe	O74750	yea4	carbohydrate transport	incorrect annotation, correct- carbohydrate derivative	pending
UniProtKB-KW:KW-0762	S. pombe	Q10354	pet3	carbohydrate transport	incorrect annotation, correct- carbohydrate derivative	pending
UniProtKB-KW:KW-0762	S. pombe	O94302	rft1	carbohydrate transport	incorrect annotation, correct- carbohydrate derivative	pending
UniProtKB-KW:KW-0804	S. cerevisiae	P46674	SAC3	transcription, DNA-templated	indirect phenotype	removed
UniProtKB-KW:KW-0805	S. cerevisiae	P46674	SAC3	regulation of transcription, DNA-templated	indirect phenotype	removed
UniProtKB-KW:KW-0819	S. cerevisae	P33418	LOS1	tRNA processing	indirect phenotype	removed
UniProtKB-KW:KW-0130	H. sapiens	Q12904	AIMP1	cell adhesion	incorrect annotation, no evidence for adhesion	removed
UniProtKB-KW:KW-0130	M. musculus	P31230	Aimp1	cell adhesion	incorrect annotation, no evidence for adhesion	removed
UniProtKB-KW:KW-0130	C. elegans	Q20932	byn-1	cell adhesion	incorrect annotation, no evidence for adhesion	removed
