## Supplemental Table 2 for "Term Matrix: A novel Gene Ontology annotation quality control system based on ontology term co-annotation patterns"

### Sheet: Sheet1
Assigner	Gene	Identifier	Organism	Annotation Removed	Annotation Source	Evidence	Mappings derived?	Error type
PomBase	Moa1	PomBase:SPAC15E1.07c	S. pombe	nuclear meiotic cohesin cohesin complex	n/a	NAS		not a complex member, binds complex
SGD	MCD1	SGD:S000002161	S. cerevisiae	DNA unwinding involved in DNA replication	PMID:24062519	IMP	& IEA	incorrect annotation, curator misinterpretation
SGD	IRR1	SGD:S000001288	S. cerevisiae	spore germination	PMID: 10028182	IMP	& IEA	indirect phenotype
SGD	IRR1	SGD:S000001288	S. cerevisiae	cell wall organization	PMID:17229992	IMP	& IEA	indirect phenotype
SGD	SMC3	SGD:S000003610	S. cerevisiae	ascospore formation		IMP		indirect phenotype
Zfin	smc3	ZFIN:ZDB-GENE-030131-3196	D. rerio	embryonic viscerocranium morphogenesis	PMID:25378554	IMP		indirect phenotype
Zfin	smc3	ZFIN:ZDB-GENE-030131-3196	D. rerio	rRNA transcription	PMID:25378554	IMP		indirect phenotype
Zfin	smc3	ZFIN:ZDB-GENE-030131-3196	D. rerio	translation	PMID:25378554	IMP		indirect phenotype
FlyBase	vtd	FB:FBgn0260987	D. melanogaster	mitotic spindle assembly	PMID:17412918	IMP		curator misinterpretation
FlyBase	Nipped-B	FB:FBgn0026401	D. melanogaster	cohesin complex	PMID: 20696838	IDA		not a complex member, binds complex
FlyBase	pds5	FB:FBgn0260012	D. melanogaster	cohesin complex	PMID: 20696838	IDA		not a complex member, binds complex
FlyBase	San	Q9NHD5	D. melanogaster	cohesin complex	PMID:14653991	IDA		not a complex member, binds complex
FlyBase	Smc3	FB:FBgn0015615	D. melanogaster	lateral inhibition	PMID:19363474	IMP		indirect phenotype HTP screen
WormBase	smc-3	WBGene00004873	C. elegans	mitotic spindle assembly	PMID:10983970	IMP		mix-up in entity ID or the paper ID
WormBase	scc-3	WBGene00004738	C. elegans	vesicle mediated transport	PMID:17704769	IMP		indirect phenotype HTP screen
WormBase	him-1	WBGene00001860	C. elegans	vesicle mediated transport	PMID:17704769	IMP		indirect phenotype HTP screen
WormBase	smc-3	WBGene00004873	C. elegans	vesicle mediated transport	PMID:17704769	IMP		indirect phenotype HTP screen
WormBase	tim-1	WBGene00006571	C. elegans	mitotic cohesin complex	PMID:12827206	IPI		old, colocalizes_with
MGI	sgo1	Q9CXH7	M. musculus	cohesin complex	PMID:18084284	IDA		not a complex member, binds complex
MGI	Mta3	Q924K8	M. musculus	cohesin complex	PMID:22075476	IDA	& IEA	not a complex member, binds complex
MGI	CdcA5	Q9CPY3	M. musculus	cohesin complex	PMID:21111234	IDA	& IEA	not a complex member, binds complex
Reactome	SMC1A	Q14683	H. sapiens	small protein conjugating or removal	Reactome mapping	TAS		sumoylated proteins (targets)
UniProt	SMC1A	Q14683	H. sapiens	signal transduction in response to DNA damage	PMID:11877377	IDA	& IEA	incorrect annotation, experimental readout
UniProt	SMC1A	Q14683	H. sapiens	mitotic cell cycle checkpoint	PMID:11877377	IDA	& IEA	incorrect annotation, experimental readout
UniProt	SMC3	Q9UQE7	H. sapiens	mitotic spindle organization	PMID:12651860	IDA		incorrect annotation
CAFA	SMC3	Q9UQE7	H. sapiens	interaction with symbiont	PMID:19444697			outdated science
CAFA	SMC3	Q9UQE7	H. sapiens	positive regulation by host of viral release from host cell	PMID:19444697			outdated science
UniProt	SMC3	Q9UQE7	H. sapiens	signal transduction	PMID:12651860	IDA		incorrect annotation, experimental readout
UniProt	CDCA5	Q96FF9	H. sapiens	cohesin complex	PMID:15837422	IDA	& IEA	not a complex member, binds complex
UniProt	CDCA5	Q96FF9	H. sapiens	cohesin complex	PMID:15837422	IDA	& IEA	not a complex member, binds complex
BHF-UCL	SMC1A	Q14683	H. sapiens	negative regulation of DNA endoreduplication	PMID:11714725	TAS		curator misinterpretation
BHF-UCL	STAG2	Q8N3U4	H. sapiens	negative regulation of DNA endoreduplication	PMID:11714725	TAS		curator misinterpretation
BHF-UCL	SMC3	Q9UQE7	H. sapiens	negative regulation of DNA endoreduplication	PMID:11714725	TAS		curator misinterpretation
UniProt	WAPL	Q7Z5K2	H. sapiens	cohesin complex	PMID:19696148	IDA		not a complex member, binds complex
