## Supplemental Table 6 for "Term Matrix: A novel Gene Ontology annotation quality control system based on ontology term co-annotation patterns"

### Sheet: Sheet1
Term with incorrect parent	Deleted relationship	Annotations corrected	GitHub
GO:0018101 protein citrullination	is_a GO:0000052 citrulline biosynthetic process	56067	https://github.com/geneontology/go-ontology/issues/12911
GO:0032543 mitochondrial translation	is_a GO:0007005 mitochondrion organization	25420	https://github.com/geneontology/go-ontology/issues/12919
GO:0008612 peptidyl-lysine modification to peptidyl-hypusine	is_a GO:1901607 alpha-amino acid biosynthetic process	16459	https://sourceforge.net/p/geneontology/ontology-requests/10799/
GO:0009396 folic acid-containing compound biosynthetic process	is_a GO:0008652 cellular amino acid biosynthetic process	529047	https://sourceforge.net/p/geneontology/ontology-requests/10798/
GO:0008608 attachment of spindle microtubules to kinetochore	is_a GO:0007010 cytoskeleton organization	11980	https://github.com/geneontology/go-ontology/issues/12308
GO:0006491 N-glycan processing	is_a GO:0009311 oligosaccharide metabolic process	4248	https://github.com/geneontology/go-ontology/issues/12887
GO:0070900 mitochondrial tRNA modifcation	is_a GO:0046085 adenosine metabolic process	1043	https://github.com/geneontology/go-ontology/issues/11907
GO:0006659 phosphatidylserine biosynthetic process	is_a GO:1901607 alpha-amino acid biosynthetic process	3342	https://github.com/geneontology/go-ontology/issues/11863
GO:0006338 chromatin remodelling	is_a GO:0016569 covalent chromatin modification	65462	https://github.com/geneontology/go-ontology/issues/11764
GO:0006390 mitochondrial transcription	is_a GO:0007005 mitochondrion organization	2337	https://github.com/geneontology/go-ontology/issues/11677
GO:0006555 methionine metabolic process	is_a GO:0046459 short chain fatty acid metabolic process	694167	https://github.com/geneontology/go-ontology/issues/10143
GO:0008153 para-aminobenzoic acid biosynthetic process	is_a GO:0008652 cellular amino acid biosynthetic process	72	https://github.com/geneontology/go-ontology/issues/10030
GO:0019364 pyridine nucleotide catabolic process	is_a GO:0006767 water-soluable vitamin bosynthetic process	592	https://github.com/geneontology/go-ontology/issues/8646
GO:0017038 protein import	is_a GO:0071806 protein transmembrane transport	121094	https://github.com/geneontology/go-ontology/issues/8014
GO:0042110 T cell activation	is_a GO:0070489 T cell aggregation	47818	https://github.com/geneontology/go-ontology/issues/12904
GO:0008616 queuosine biosynthetic process	is_a GO:0006400 tRNA modification	494786	https://github.com/geneontology/go-ontology/issues/11905
GO:0006457 protein folding	is_a GO:0019538 protein metabolic process	excluded from count as annotations correct for some entries	https://github.com/geneontology/go-ontology/issues/12087
GO:0071103 DNA conformation change	is a GO:0006259 DNA metabolic process	excluded from count as annotations correct for some entries	https://github.com/geneontology/go-ontology/issues/11507
GO:0072657 protein localization to membrane	is_a GO:0061024 membrane organization	excluded from count as annotations correct for some entries	https://github.com/geneontology/go-ontology/issues/12929
		2073934
