## Supplemental Table 1 for "Term Matrix: A novel Gene Ontology annotation quality control system based on ontology term co-annotation patterns"

### Sheet: Sheet1
Date or version removed	Assigner			Organism	Term Removed	Alerting intersection	Evidence	Error type	Mappings derived?	Status (temporary)	dispute ID(temporary)	notes
amino acid metabolism intersections
unknown	PomBase	SPBPJ4664.06	gpt1	S. pombe	endoplasmic reticulum unfolded protein response	signaling	IMP	annotation error, incorrect term selected				changed to "ER associated misfolded protein catabolic process
2012-05-11	PomBase	SPAC1805.09c	fmt1	S. pombe	methionyl-tRNA aminoacylation	tRNA metabolic process	ISS	annotation error, incorrect term selected				should be methionyl-tRNA to N-formyl-methionyl-tRNA
20/01/2017	PomBase	SPAC1783.04c	hst4	S. pombe	mitotic sister chromatid segregation	mitotic sister chromatid segregation	IMP	indirect phenotype
20/01/2017	PomBase	SPAC57A10.10c	sla1	S. pombe	regulation of conjugation with cellular fusion	regulation of conjugation with cellular fusion	IMP	indirect phenotype
20/01/2017	PomBase	SPAC57A10.10c	sla1	S. pombe	ascospore formation	ascospore formation	IMP	indirect phenotype
unknown	PomBase	SPBC2D10.09	snr1	S. pombe	stress activated MAPK cascade	signaling	IPI	annotation error, pathway target
2012-06-11	SGD	S000003898	MET5	S. cerevisiae	fungal-type cell wall organization	fungal-type cell wall organization	IMP	indirect phenotype
2012-07-11	SGD	S000004666	ARG7	S. cerevisiae	fungal-type cell wall organization	fungal-type cell wall organization	IMP	indirect phenotype
2012-07-11	SGD	S000001747	GAP1	S. cerevisiae	ammonia assimilation cycle	conjugation with cellular fusion	IMP	annotation error, incorrect term selected
2012-05-11	SGD	S000000109	FMT1	S. cerevisiae	methionyl-tRNA aminoacylation	tRNA metabolic process	IMP/IDA	annotation error, incorrect term selected				should be methionyl-tRNA to N-formyl-methionyl-tRNA
2012-12-11	SGD	S000004565	ARG81	S. cerevisiae	negative regulation of calcium ion-dependent exocytosis	vesicle-mediated transport	IMP	annotation error, no evidence
13/11/2012	SGD	S000006081	CDC60	S. cerevisiae	DNA replication initiation	DNA replication	IMP	indirect phenotype
13/11/2012	SGD	S000001390	MET18	S. cerevisiae	methionine metabolic process	protein maturation	IMP	indirect phenotype
13/11/2012	SGD	S000000649	THR4	S. cerevisiae	endocytosis	vesicle-mediated transport	IMP	indirect phenotype
13/11/2012	SGD	S000003821	CBF1	S. cerevisiae	methionine biosynthetic process	DNA-templated transcription	IMP	indirect phenotype
2010-09-06	SGD	S000003839	BNA2	S. cerevisiae	telomere capping	chromosome organization	IEP	annotation error, expressed during process				gene expressed in response to telomere uncapping
18/06/2019	SGD	S000001952	IRC7	S. cerevisiae	replication-born double-strand break repair via sister chromatid exchange	DNA recombination/ & DNA repair	IMP	indirect phenotype
18/06/2019	SGD	S000004646	MCM1	S. cerevisiae	DNA replication inititation	DNA replication	IMP	outdated science
18/06/2019	SGD	S000001308	MET30	S. cerevisiae	methionine metabolic process	DNA replication	IMP	indirect phenotype
18/06/2019	SGD	S000002605	CBS2	S. cerevisiae	mitochondrial respiratory chain complex assembly	mitochnondrion organization	IMP	downstream effect
27/06/2019	SGD	S000002555	KGD2	S. cerevisiae	mitochondrial genome maintenance	mitochnondrion organization	IMP	downstream effect
26/07/19	BHF-UCL		SLC25A32	H. sapiens	glycine metabolic process	transmembrane transport	IGI	downstream effect
23/07/2014	UniProt	P21549	AGXT	H. sapiens	proteasomal protein catabolic process	protein catabolic process	IMP	annotation error, pathway target (proteosome)
23/07/2014	UniProt	P21549	AGXT	H. sapiens	protein targeting to peroxisome	protein targeting	IMP	annotation error, pathway target
30/09/2014	UniProt	Q96DC9	OTUB2	H. sapiens	cellular amino acid metabolic process	protein modification by small protein removal	IDA	annotation error, incorrect term selected
2012-09-11	UniProt	P28906	CD34	H. sapiens	glutamate metabolic process	adhesion	IMP	annotation error
18/01/2017	UniProt	P31327	CPS1	H. sapiens	glycogen catabolic process	carbohydrate metabolic process	IMP	annotation error
20/01/2019	UniProt	Q13286	CLN3	H. sapiens	sphingomyelin metabolic process	cytoskeleton organization	IMP	annotation error
20/01/2019	UniProt	Q13286	CLN3	H. sapiens	galactosylceramide metabolic process	cytoskeleton organization	IMP	annotation error
20/01/2019	UniProt	Q13286	CLN3	H. sapiens	glucosylceramide metabolic process	cytoskeleton organization	IMP	annotation error
20/01/2019	UniProt	Q13286	CLN3	H. sapiens	ceraminde metabolic process	cytoskeleton organization	IDA	annotation error
20/01/2019	UniProt	Q13286	CLN3	H. sapiens	macroautophagy	cytoskeleton organization	NAS	annotation error
20/01/2019	UniProt	Q13286	CLN3	H. sapiens	protein catabolic process	cytoskeleton organization	NAS	annotation error
20/01/2019	UniProt	Q13286	CLN3	H. sapiens	unfolded protein binding	cytoskeleton organization	TAS	annotation error
20/01/2019	UniProt	Q13286	CLN3	H. sapiens	mitochondrion	cytoskeleton organization	TAS	annotation error
20/01/2019	UniProt	P18848	ATF4	H. sapiens	amino acid metabolic process	mRNA metabolic process	TAS	indirect, unsupported
20/01/2019	UniProt	Q5JTZ9	AARS2	H. sapiens	mitochondrial respiratory chain complex assembly	mitochondrial organization	IMP	indirect phenotype
24/06/2019	UniProt	Q9Y6E7	SIRT4	H. sapiens	chromatin silencing	chromtin organization	NAS	non-canonical Sirtuin
14/06/2019	UniProt	P52569	SLC7A2	H. sapiens	cellular amino acid metabolic process	transmembrane transport	TAS	indirect
14/06/2019	UniProt	Q9UHI5	SLC7A8	H. sapiens	cellular amino acid metabolic process	transmembrane transport	TAS	indirect
14/06/2019	UniProt	O43246	SLC7A4	H. sapiens	cellular amino acid metabolic process	transmembrane transport	TAS	indirect
14/06/2019	UniProt	Q9UN76	SLC6A14	H. sapiens	cellular amino acid metabolic process	transmembrane transport	TAS	indirect
14/06/2019	UniProt	P31641	SLC6A6	H. sapiens	cellular amino acid metabolic process	transmembrane transport	TAS	indirect
14/06/2019	UniProt	Q9UM01	SLC7A7	H. sapiens	cellular amino acid metabolic process	transmembrane transport	TAS	indirect
14/06/2019	UniProt	Q07837	SLC3A1	H. sapiens	cellular amino acid metabolic process	transmembrane transport	TAS	indirect
14/06/2019	UniProt	Q92536	SLC7A6	H. sapiens	cellular amino acid metabolic process	transmembrane transport	TAS	indirect
14/06/2019	UniProt	P54578	USP14	H. sapiens	thiol-dependent ubiquitin-specific protease activity		TAS	annotation error
14/06/2019	UniProt	P54578	USP14	H. sapiens	tRNA guanylyltransferase activity		TAS	legacy biology
25/06/2019	UniProt	Q9UHG3	PCYOX1	H. sapiens	prenylcysteine metabolic process	protein catabolic process	NAS	annotation error, incorrect term selected
20/01/2019	ZFIN	ZDB-GENE-041008-213	AARS2	D. rerio	N/A	protein glycosylation	IMP	gene structure update required (merged genes)
18/06/2019	MGI	MGI:3616748	CLN3	M. musculus	cellular amino acid mnetabolic process	protein catabolic process	IMP	annotation error
unknown	MGI	96067	htt	M. musculus	protein import into nucleus	nucleocytoplasmic transport	IMP	annotation error
24/06/2019	MGI	1861934	htt	M. musculus	regulation of mitochondrial membrane permeability	mitochondrion organization	IMP	annotation error
29/08/2019	MGI	1338011	Auh	M. musculus	mRNA metabolism	nuclear-transcribed mRNA catabolic process, deadenylation-dependent decay	TAS
unknown	WB	WBGene00001843	hgo-1	C. elegans	muscle thick filament assembly	cytoskeleton organization	IMP	indirect phenotype
unknown	WB	WBGene00007653	cysl-1	C. elegans	muscle thick filament assembly	cytoskeleton organization	IMP	indirect phenotype NOT annotation omission for amino acid metabolism
24/06/2019	FlyBase	FBrf0162144	GatA	D.melanogaster	oogenesis	meiosis	IMP	indirect phenotype
24/06/2019	FlyBase	FBrf0162144	GatA	D.melanogaster	oocyte karyosome formation	meiosis	IMP	indirect phenotype
24/06/2019	FlyBase	FBgn0286784	TER94	D.melanogaster	asparagine catabolic process	cytoskeleton organisation	IMP	annotation error
24/06/2019	FlyBase	FBgn0286784	TER94	D.melanogaster	negative regulation of cell cycle	n/a	IMP	annotation error
24/06/2019	FlyBase	FBgn0034371	Ntan1	D.melanogaster	asparagine catabolic process	cytoskeleton organisation	IMP	annotation error
24/06/2019	FlyBase	FBrf0239793	Ate1	D.melanogaster	asparagine catabolic process	cytoskeleton organisation	IMP	annotation error
2019-03-07	MGI	99917	Slc1a3	M. musculus	glutamate metabolic process	transmembrane transport	IMP	indirect phenotype, downstream effect
2019-03-07	MGI	99917	Slc1a3	M. musculus	glutamate biosynthetic process	transmembrane transport	IMP	indirect phenotype, downstream effect
2019-05-07	RGD	1299072	Tat	R. norvegicus	gluconeogenesis	carbohydrate metabolic process	TAS	annotation error
2019-03-09	CAFA	O60568	Plod3	H. sapiens	hydroxylysine biosynthetic process	glycosylation	IMP	annotation error
2019-03-09	CAFA	O60568	Plod3	H. sapiens	hydroxylysine biosynthetic process	glycosylation	IDA	annotation error
2019-03-09	CAFA	O60568	Plod3	H. sapiens	hydroxylysine biosynthetic process	glycosylation	IDA	annotation error
2019-03-09	CAFA	O60568	Plod3	H. sapiens	hydroxylysine biosynthetic process	glycosylation	ISS	annotation error
15/07/2019	CAFA	Q9P2J5	LARS	H. sapiens	protein targeting to lysosome	protein targeting	IMP	annotation error
trna metabolic process
17/04/2014	SGD	S000001688	LOS1	S. cerevisiae	tRNA splicing, via endonucleolytic cleavage and ligation	nucleocytoplasmic transport	IMP	indirect phenotype, experimental readout
2019-08-07	SGD	S000000018	ATS1	S. cerevisiae	microtubule cytoskeleton organizatio	cytoskeleton organization	IMP	indirect phenotype, downstream effect
2019-08-07	SGD	S000000018	ATS1	S. cerevisiae	budding cell bud growth
2019-08-07	SGD	S000005765	ABP140	S. cerevisiae	actin filament bundle assembly	cytoskeleton organization
2019-11-07	SGD	SGD:S000003586	MTR4	S. cerevisiae	poly(A)+ mRNA export from nucleus	nucleocytoplasmic transport	IMP	indirect phenotype, downstream effect
2019-11-07	SGD	SGD:S000005176	CSL4	S. cerevisiae	poly(A)+ mRNA export from nucleus	nucleocytoplasmic transport	IMP	indirect phenotype, downstream effect
2019-11-07	SGD	SGD:S000000631	RRP43	S. cerevisiae	poly(A)+ mRNA export from nucleus	nucleocytoplasmic transport	IMP	indirect phenotype, downstream effect
2019-11-07	SGD	SGD:S000005381	DIS3	S. cerevisiae	poly(A)+ mRNA export from nucleus	nucleocytoplasmic transport	IMP	indirect phenotype, downstream effect
unknown	WB	WBGene00001094	dars-1	C. elegans	receptor-mediated endocytosis	vesicle-mediated transport	IEA	HTP screen
unknown	WB	WBGene00013373	Y62E10A.2	C. elegans	receptor-mediated endocytosis	vesicle-mediated transport	IEA	HTP screen
unknown	WB	WBGene00001983	hoe-1	C. elegans	receptor-mediated endocytosis	vesicle-mediated transport	IEA	HTP screen
unknown	WB	WBGene00002153	iars-2	C. elegans	receptor-mediated endocytosis	vesicle-mediated transport	IEA	HTP screen
unknown	WB	WBGene00002152	iars-1	C. elegans	receptor-mediated endocytosis	vesicle-mediated transport	IEA	HTP screen
unknown	WB	WBGene00002001	hars-1	C. elegans	receptor-mediated endocytosis	vesicle-mediated transport	IEA	HTP screen
unknown	WB	WBGene00000196	aars-1	C. elegans	receptor-mediated endocytosis	vesicle-mediated transport	IEA	HTP screen
unknown	WB	WBGene00010325	exos-3	C. elegans	receptor-mediated endocytosis	vesicle-mediated transport	IEA	HTP screen
unknown	WB	WBGene00005662	sars-2	C. elegans	receptor-mediated endocytosis	vesicle-mediated transport	IEA	HTP screen
unknown	WB	WBGene00012192	W02A11.1	C. elegans	receptor-mediated endocytosis	vesicle-mediated transport	IEA	HTP screen
unknown	WB	WBGene00004190	pars-2	C. elegans	receptor-mediated endocytosis	vesicle-mediated transport	IEA	HTP screen
unknown	WB	WBGene00004189	pars-1	C. elegans	receptor-mediated endocytosis	vesicle-mediated transport	IEA	HTP screen
unknown	WB	WBGene00014120	ZK858.7	C. elegans	receptor-mediated endocytosis	vesicle-mediated transport	IEA	HTP screen
unknown	WB	WBGene00019264	H35B03.2	C. elegans	receptor-mediated endocytosis	vesicle-mediated transport	IEA	HTP screen
unknown	WB	WBGene00006936	glp-4	C. elegans	receptor-mediated endocytosis	vesicle-mediated transport	IEA	HTP screen
unknown	WB	WBGene00001497	fars-1	C. elegans	receptor-mediated endocytosis	vesicle-mediated transport	IEA	HTP screen
unknown	WB	WBGene00006935	vars-1	C. elegans	receptor-mediated endocytosis	vesicle-mediated transport	IEA	HTP screen
unknown	WB	WBGene00001744	gars-1	C. elegans	receptor-mediated endocytosis	vesicle-mediated transport	IEA	HTP screen
unknown	WB	WBGene00001338	ears-2	C. elegans	receptor-mediated endocytosis	vesicle-mediated transport	IEA	HTP screen
unknown	WB	WBGene00015486	C05D11.9	C. elegans	receptor-mediated endocytosis	vesicle-mediated transport	IEA	HTP screen
unknown	WB	WBGene00012192	W02A11.1	C. elegans	receptor-mediated endocytosis	vesicle-mediated transport	IEA	HTP screen
24/04/2014	UniProt	Q9Y3C4	TPRKB	H. sapiens	protein catabolic process	protein catabolic process	IPI	annotation error
24/6/2019	FlyBase	FBrf0229444	Suv3	D. melanogastar	respiratory electron transport chain	tRNA metabolic process	IMP	indirect phenotype, legacy biology
2019-05-07	BHFL	Q9H9T3	elp3	H. sapiens	RNA polymerase II complex binding	DNA-templated transcription	IMP	legacy biology
2019-05-07	BHFL	Q9H9T3	elp3	H. sapiens	transcription elongation from RNA polymerase II promoter	DNA-templated transcription	IMP	legacy biology
2019-05-07	HGNC	Q9H9T3	elp3	H. sapiens	regulation of transcription by RNA polymerase II	DNA-templated transcription	TAS	legacy biology
2019-05-07	SWIE	Q9H9T3	elp3	H. sapiens	transcription elongation factor complex	n/a	IDA	legacy biology
22/08/19	PINC	O95163	elp1	H. sapiens	protein phosphorylation	DNA-templated transcription	TAS	legacy biology
22/08/19	PINC	O95163	elp1	H. sapiens	immune response	DNA-templated transcription	TAS	legacy biology
22/08/19	PINC	O95163	elp1	H. sapiens	phosphorylase kinase regulator activity	DNA-templated transcription	TAS	legacy biology
22/08/19	PINC	O95163	elp1	H. sapiens	protein-containing complex assembly	DNA-templated transcription	TAS	legacy biology
translation
2013-07-01	SGD	S000005029	MKT1	S. cerevisiae	translation regulation	mRNA metabolism	IMP	indirect phenotype
24/06/2019	SGD	S000000819	AFG3	S. cerevisiae	cytoplasmic translation	cytoplasmic translation	IMP	typo
25/06/2019	SGD	S000004614	CLU1	S. cerevisiae	cytoplasmic translational initiation	cytoplasmic translation	IPI	conficting and not well supported
27/06/2019	SGD	S000007587	KTI11	S. cerevisiae	electron transfer activity	generation of precursor metabolites and energy	IDA	incorrect term selected
24/06/2019	PomBase	SPBC530.06c	clu1	S. pombe	cytoplasmic translational initiation	cytoplasmic translation	ISS	from SGD
25/01/2017	PomBase	SPBC3B9.01	fes1	S. pombe	cytoplasmic translation	protein catabolic process	ISO	from SGD
14/3/2017	SGD	S000000305	FES1	S. cerevisiae	cytoplasmic translation	protein catabolic process	IMP	indirect effect of blocking downstream process
31/01/2017	UniProt	Q9BWF3	RBM4	H. sapiens	stress-activated MAPK cascade	signaling	IDA	annotation error
Reactome V60	Reactome	P61221	ABCE1	H. sapiens	transmembrane transport	translation	TAS	annotation error
25/06/2019	UniProt	Q04637	EIF4G1	H. sapiens	mitochondrion organization	mitochondrion organization	IMP	indirect phenotype, experimental readout
24/06/2019	FlyBase	FBrf0135802	eIF4E1	D. melanogastar	chromatin organization	chromtin organization	HMP	indirect phenotype
24/06/2019	FlyBase	FBrf0135802	eIF4E1	D. melanogastar	female meiosis chromosome segregation	mitotic chromosome segregation	HMP	indirect phenotype
24/06/2019	FlyBase	FBrf0135802	eIF4E1	D. melanogastar	mitotic chromosome condensation	mitotic chromosome segregation	HMP	indirect phenotype
24/06/2019	FlyBase	FBrf0135802	eIF4E1	D. melanogastar	mitotic chromosome condensation	mitotic chromosome segregation	HMP	indirect phenotype
24/06/2019	FlyBase	FBrf0135802	eIF4E1	D. melanogastar	mitotic cell cycle	regulation of mitotic cell cycle	HMP	indirect phenotype
24/06/2019	FlyBase	FBrf0135802	eIF4E1	D. melanogastar	regulation of cell growth	N/A	HMP	indirect phenotype
24/06/2019	FlyBase	FBrf0135802	eIF4E1	D. melanogastar	positive regulation of cell growth	N/A	HMP	indirect phenotype
24/06/2019	FlyBase	FBrf0135802	eIF4E1	D. melanogastar	male germ-line cyst formation	N/A	HMP	indirect phenotype
24/06/2019	FlyBase	FBrf0135802	eIF4E1	D. melanogastar	meiotic chromosome condensation	mitotic chromosome segregation	HMP	indirect phenotype
24/06/2019	FlyBase	FBrf0135802	eIF4E1	D. melanogastar	spermatid differentiation	meiosis	HMP	indirect phenotype
24/06/2019	FlyBase	FBrf0135802	eIF4E1	D. melanogastar	spermatocyte division	cytokinesis	HMP	indirect phenotype
24/06/2019	FlyBase	FBrf0135802	eIF4E1	D. melanogastar	male meiosis chromosome segregation	meiosis	HMP	indirect phenotype
24/06/2019	FlyBase	FBrf0135802	eIF4E1	D. melanogastar	male meiosis cytokinesis	meiosis	HMP	indirect phenotype
ribosome biogenesis
PomBase v60	PomBase	SPAC1486.09	nob1	S.pombe	proteasome assembly	protein complex assembly	ISO	outdated ISO
24/06/2019	UniProt	Q9NYY8	FASTKD2	H. sapiens	cellular respiration	generation of precursor metabolites and energy	ISS	unsupported
WS260	WB	WBGene00009163	drsh-1	C. elegans	cytokinesis	cytokinesis	IMP	off-target effect
Reactome V60	Reactome	Q05823	RNASEL	H. sapiens	transmembrane transport	transmembrane transport	TAS	annotation error
31/3/2017	UniProt	Q9NY12	GAR1	H. sapiens	cation transporter/cation transport	transmembrane transport	TAS	annotation error
25/06/2019	SGD	S000003335	NOP7	S. cerevisiae	cell cycle DNA replication	ribosome biognesis	IMP	indirect phenotype
25/06/2019	SGD	S000002720	SSF2	S. cerevisiae	conjugation with cellular fusion	conjugation with cellular fusion	IMP	indirect phenotype
25/06/2019	SGD	S000003067	LSG1	S. cerevisiae	conjugation with cellular fusion	conjugation with cellular fusion	IMP	indirect phenotype
25/06/2019	SGD	S000003067	LSG1	S. cerevisiae	ascospore formation	ascospore formation	IMP	indirect phenotype
25/06/2019	SGD	S000000643	BUD23	S. cerevisiae	cellular bud site selection	cytokinesis	IMP	indirect phenotype
25/06/2019	SGD	S000005054	NOP15	S. cerevisiae	actomyosin contractile ring assembly	cytokinesis	IMP	indirect phenotype
25/06/2019	SGD	S000004064	BUD20	S. cerevisiae	cellular bud site selection	cytokinesis	IMP	indirect phenotype
25/06/2019	SGD	S000000024	DRS2	S. cerevisiae	ribosomal small subunit assembly	vesicle-mediated transport	IMP	indirect phenotype
25/06/2019	SGD	S000005937	SWI1	S. cerevisiae	sucrose catabolic process	carbohydrate metabolic process	IMP	indirect phenotype
25/06/2019	SGD	S000005816	SNF2	S. cerevisiae	sucrose catabolic process	carbohydrate metabolic process	IMP	indirect phenotype
25/06/2019	SGD	S000000493	SNF5	S. cerevisiae	sucrose catabolic process	carbohydrate metabolic process	IMP	indirect phenotype
25/06/2019	SGD	S000001017	SNF6	S. cerevisiae	sucrose catabolic process	carbohydrate metabolic process	IMP	indirect phenotype
2019-03-07	SGD	S000001240	RIX1	S. cerevisiae	ribosomal subunit export from nucleus	ribosome biogenesis	IMP	indirect phenotype, dowmstream effect
2019-03-07	FlyBase	FBrf0228511	LTV1	D. melanogaster	DNA endoreplication	DNA replication	IMP	indirect phenotype
16/07/2019	PINC	Q13895	BYSL	H. sapiens	cell adhesion	cell adhesion	TAS	no evidence
16/07/2019	PINC	Q13895	BYSL	H. sapiens	female pregnancy	n/a	TAS	no evidence
16/07/2019	MGI	Q13895	BYSL	M. musculus	cell adhesion	cell adhesion	ISS	no evidence
DNA replication
14/04/2010	SGD	S000003818	CDC8	S. cerevisiae	DNA replication	nucleobase-containing small molecule metabolic process	IMP	indirect phenotype, legacy biology
2010-09-06	SGD	S000005600	CDC21	S. cerevisiae	DNA replication	nucleobase-containing small molecule metabolic process	IMP	indirect phenotype, legacy biology
30/03/2017	SGD	S000002161	MCD1	S. cerevisiae	DNA unwinding involved in DNA replication	chromosome segregation	IMP	annotation error, incorrect term selected
17/01/2013	SGD	S000004033	TRX1	S. cerevisiae	regulation of replication	vesicle-mediated transport	IMP	annotation error
17/01/2013	SGD	S000003441	TRX2	S. cerevisiae	regulation of replication	vesicle-mediated transport	IMP	annotation error
27/06/2019	SGD	S000003412	RNR4	S. cerevisiae	cofactor metabolic process	cofactor metabolic process	IPI/IMP	annotation error
18/01/2017	HGNC	Q76FK4	NOL8	H. sapiens	DNA replication	ribosome biogenesis	IMP	annotation error			Dispute ID: 5434
26/01/2019	FlyBase	FBrf0184073	dup	D. melanogaster	cytokinesis	cytokinesis	IMP	annotation error, experimental tool
13/03/2017	Flybase	FBgn0013674	mt:CoI	D. melanogaster	mitochondrial DNA replication	generation of precursor metabolites and energy	IMP	annotation error
13/03/2017	MGI	104537	BRCA1	M. musculus	DNA replication	regulation of cell cycle phase transition	IMP	annotation error			Dispute ID: 6057
21/04/2014	MGI	1100846	Med1	M. musculus	DNA replication	DNA-templated transcription	IMP	annotation error
31/3/2017	UniProt	O60318	MCM3AP	H. sapiens	DNA replication	nucleocytoplasmic transport	TAS	annotation error			Dispute ID: 6059
2019-04-07	UniProt	P52948	NUP98	H. sapiens	DNA replication	nucleocytoplasmic transport	IMP	annotation error
2019-04-07	UniProt	P22303	ACHE	H. sapiens	DNA replication	adhesion	TAS	annotation error
2019-05-07	UniProt	Q14493	SLBP	H. sapiens	nuclear DNA replication	RNA biogenesis	IMP	experimental readout
2019-05-07	UniProt	Q14493	SLBP	H. sapiens	cell cycle phase transition	RNA biogenesis	IMP	experimental readout
2019-09-07	UniProt	Q14686	NCOA6	H. sapiens	DNA replication	cytoskeletal organization	NAS	incorrect annotation
2019-09-07	UniProt	Q14686	NCOA6	H. sapiens	DNA repair	cytoskeletal organization	NAS	incorrect annotation
2019-09-07	UniProt	Q14686	NCOA6	H. sapiens	DNA recombination	cytoskeletal organization	NAS	incorrect annotation
2019-09-07	UniProt	Q14686	NCOA6	H. sapiens	intracellular estrogen receptor signaling pathway	cytoskeletal organization	NAS	incorrect annotation
2019-09-07	UniProt	Q14686	NCOA6	H. sapiens	glucocorticoid receptor signaling pathway	cytoskeletal organization	NAS	incorrect annotation
2019-09-07	UniProt	Q96PK6	RBM14	H. sapiens	transcription coregulator activity	cytoskeletal organization	NAS	incorrect annotation
2019-09-07	UniProt	Q96PK6	RBM14	H. sapiens	DNA replication	cytoskeletal organization	NAS	incorrect annotation
2019-09-07	UniProt	Q96PK6	RBM14	H. sapiens	DNA repair	cytoskeletal organization	NAS	incorrect annotation
2019-09-07	UniProt	Q96PK6	RBM14	H. sapiens	DNA recombination	cytoskeletal organization	NAS	incorrect annotation
2019-09-07	UniProt	Q96PK6	RBM14	H. sapiens	mediator complex	cytoskeletal organization	NAS	incorrect annotation
2019-09-07	UniProt	Q96PK6	RBM14	H. sapiens	intracellular estrogen receptor signaling pathway	cytoskeletal organization	NAS	incorrect annotation
2019-09-07	UniProt	Q96PK6	RBM14	H. sapiens	glucocorticoid receptor signaling pathway	cytoskeletal organization	NAS	incorrect annotation
transcription
PomBase v60	PomBase	SPCC16C4.03	pin1	S. pombe	protein folding	protein folding	IC	annotation error
lipid metabolism
PomBase v60	PomBase	SPBC609.02	ptn1	S. pombe	vacuole organization	vacuole organization	IMP	indirect phenotype
PomBase v60	PomBase	SPAC343.19	lsb6	S. pombe	actin filament organization	actin cytoskeleton organization	ISO	ISO from
PomBase v60	PomBase	SPBC577.06c	stt4	S. pombe	actin filament organization	actin cytoskeleton organization	ISO	ISO from
glycosylation
2010-12-06	SGD	S000003135	PMR1	S. cerevisiae	protein glycosylation	transmembrane transport	IMP	indirect phenotype
2010-12-06	SGD	S000000757	SPF1	S. cerevisiae	protein glycosylation	transmembrane transport	IMP	indirect phenotype
20/01/2017	ProtInc	P98164	LRP2	H. sapiens	protein glycosylation	lipid metabolic process	TAS	annotation error, pathway target					glycosyated protein (target of protein glycosylation)
membrane organisation
PomBase v60	PomBase	SPAC2E1P5.04c	cwg2	S. pombe	glucan biosynthetic process	carbohydrate metabolic process	IMP	indirect phenotype
PomBase v60	PomBase	SPBP23A10.16	tim18	S. pombe	mitochondrial electron transport, succinate to ubiquinone	generation of precursor metabolites and energy	ISS	ISO from
PomBase v60	PomBase	SPAC18G6.03	ypt3	S. pombe	cell wall organization or biogenesis	cell wall organization or biogenesis	IMP	indirect phenotype
PomBase v60	PomBase	SPAC6G9.12	cfr1	S. pombe	cell wall macromolecule catabolic process involved in cytogamy	cell wall organization or biogenesis	IMP	indirect phenotype
27/01/2017	SGD	S000001078	BRL1	S. cerevisiae	mRNA export from nucleus	membrane organization	IMP	indirect phenotype
27/01/2017	SGD	S000001078	BRL1	S. cerevisiae	protein export from nucleus	membrane organization	IMP	indirect phenotype
27/01/2017	SGD	S000001302	APQ12	S. cerevisiae	mRNA export from nucleus	membrane organization	IMP	indirect phenotype
autophagy
PomBase v60	PomBase	SPAC25H1.03	atg101	S.pombe	meiosis I	meiotic nuclear division	IEP	annotation error, expressed during process					this one should be "meiotic cell cycle"
PomBase v60	PomBase	SPBC4B4.10c	atg5	S.pombe	protein processing	protein maturation	ISO	outdated ISO
PomBase v60	PomBase	SPAC4A8.04	isp6	S.pombe	dibasic protein processing	protein maturation	IDA	annotation error
cell wall organization and biogenesis
PomBase v60	PomBase	SPAC1F7.03	pkd2	S.pombe	establishment of protein localization to plasma membrane	membrane organization	IMP	indirect phenotype
PomBase v60	PomBase	SPAC6G9.12	cfr1	S.pombe	plasma membrane fusion involved in cytogamy	membrane organization	IMP	indirect phenotype
protein maturation
PomBase v60	PomBase	SPAPB2B4.02	grx5	S.pombe	cellular response to cation stress	detoxification	IEP	annotation error, expressed during process
PomBase v60	PomBase	SPAPB2B4.02	grx5	S.pombe	cellular response to osmotic stress	detoxification	ISS	outdated ISS
PomBase v60	PomBase	SPAPB2B4.02	grx5	S.pombe	cellular response to oxidative stress	detoxification	IGI	indirect phenotype
PomBase v60	PomBase	SPAPB2B4.02	grx5	S.pombe	removal of superoxide radicals	detoxification	IC	annotation error
PomBase v60	PomBase	SPAPB2B4.02	yta12	S.pombe	mitochondrial respiratory chain complex assembly	protein complex assembly	ISO	outdated ISO
PomBase v60	PomBase	SPCC320.12	atp23	S.pombe	mitochondrial proton-transporting ATP synthase complex assembly	protein complex assembly	ISO	outdated ISO
regulation of transcription, DNA templated
PomBase v60	PomBase	SPAC31G5.12c	maf1	S. pombe	transcription factor TFIIIB complex assembly	protein complex assembly	IDA	annotation error
protein targeting
PomBase v60	PomBase	SPAC2E1P5.04c	cwg2	S. pombe	glucan biosynthetic process	carbohydrate biosynthetic process	IMP	indirect phenotype
PomBase v60	PomBase	SPAC767.01c	vps1	S. pombe	actin cytoskeleton organization	cytoskeleton organization	ISO	outdated ISO
PomBase v60	PomBase	SPBP23A10.16	tim18	S. pombe	mitochondrial electron transport, succinate to ubiquinone	generation of precursor metabolites and energy	ISS	outdated ISS
chromatin organization
PomBase v60	PomBase	SPBC365.06	pmt3	S. pombe	mitotic sister chromosome segregation	mitotic sister chromatid segregation	IMP	indirect phenotype
establishment or maintenance of cell polarity
PomBase v60	PomBase	SPBC11B10.05c	rsp1	S. pombe	protein folding	protein folding	NAS	annotation error, no evidence
PomBase v60	PomBase	SPAC767.01c	vps1	S. pombe	actin cytoskeleton organization	actin cytoskeleton organization	ISO	outdated ISO
nucleocytoplasmic transport
PomBase v60	PomBase	SPAC22E12.07	rna1	S. pombe	chromatin silencing at centromere	chromatin organization	IMP	indirect phenotype
PomBase v60	PomBase	SPAC22E12.07	rna1	S. pombe	kinetochore organization	chromosome organization	IGI	indirect phenotype
PomBase v60	PomBase	SPAC22E12.07	rna1	S. pombe	mitotic sister chromatid segregation	mitotic sister chromatid segregation	IMP	indirect phenotype
20/10/2009	SGD	S000003450	CRM1	S. cerevisiae	protein transmembrane transporter activity	transmembrane transport	IMP/IPI	annotation error, nucleocytoplasmic transport isn't transmembrane
20/10/2009	SGD	S000003210	KAP114	S. cerevisiae	protein transmembrane transporter activity	transmembrane transport	IMP/IPI	annotation error, nucleocytoplasmic transport isn't transmembrane
20/10/2009	SGD	S000002984	KAP122	S. cerevisiae	protein transmembrane transporter activity	transmembrane transport	IMP/IPI	annotation error, nucleocytoplasmic transport isn't transmembrane
20/10/2009	SGD	S000000912	KAP123	S. cerevisiae	protein transmembrane transporter activity	transmembrane transport	IMP/IPI	annotation error, nucleocytoplasmic transport isn't transmembrane
20/10/2009	SGD	S000004339	KAP95	S. cerevisiae	protein transmembrane transporter activity	transmembrane transport	IDA	annotation error, nucleocytoplasmic transport isn't transmembrane
20/10/2009	SGD	S000003893	NMD5	S. cerevisiae	protein transmembrane transporter activity	transmembrane transport	IDA/IMP	annotation error, nucleocytoplasmic transport isn't transmembrane
20/10/2009	SGD	S000004925	PSE1	S. cerevisiae	protein transmembrane transporter activity	transmembrane transport	IMP/IPI	annotation error, nucleocytoplasmic transport isn't transmembrane
20/10/2009	SGD	S000005133	SRP1	S. cerevisiae	protein transmembrane transporter activity	transmembrane transport	IDA	annotation error, nucleocytoplasmic transport isn't transmembrane
20/10/2009	SGD	S000002803	SXM1	S. cerevisiae	protein transmembrane transporter activity	transmembrane transport	IMP/IPI	annotation error, nucleocytoplasmic transport isn't transmembrane
13/05/2010	SGD	S000006232	YOP1	S. cerevisiae	protein import into nucleus	protein complex assembly	IGI	indirect phenotype
17/04/2014	SGD	SGD:S000004848	RNA1	S. cerevisiae	tRNA metabolic process	tRNA metabolic process	IMP	indirect phenotype, legacy biology					1978 paper
17/04/2014	SGD	S000002675	CIA1	S .cerevisiae	ribosomal large subunit export from nucleus	cofactor biosynthetic process	IMP	indirect phenotype
17/04/2014	Reactome	P12270	TPR	H. sapiens	transmembrane transport	transmembrane transport	TAS	annotation error, nucleocytoplasmic transport isn't transmembrane
13/03/2014	UniProt	P62826	RAN	H. sapiens	protein transmembrane transporter activity	transmembrane transport	IDA	annotation error, nucleocytoplasmic transport isn't transmembrane
13/03/2017	TAIR	TAIR:	PSD	A. thalaina	nucleobase-containing compound transmembrane transporter activity	transmembrane transport	IGI	annotation error, nucleocytoplasmic transport isn't transmembrane
13/03/2017	MGI	P4125	Slc11A1	M. musculus	protein import into nucleus, translocation	transmembrane transport	IMP	annotation error, no evidence
Cofactor metabolic process
2010-12-05	SGD	S000005580	VHS3	S. cerevisiae	regulation of mitotic cell cycle	mitotic cell cycle	IMP	indirect phenotype
2010-12-05	SGD	S000001780	SIS2	S. cerevisiae	regulation of mitotc cell cycle	mitotic cell cycle	IMP	indirect phenotype					still present
2010-12-06	SGD	S000000289	AAC3	S. cerevisiae	heme biosynthetic process	transmembrane transport	IMP	indirect phenotype
2010-12-08	UniProt	P02652	APOA2	H. sapiens	protein folding	lipid metabolim	TAS	annotation error
2010-12-09	UniProt	Q13825	AUH	H. sapiens	mRNA catabolism	mRNA metabolism	IMP	annotation error, no evidence
2010-12-10	PomBase	SPBC11C11.04c	alp1	S. pombe	attachment of mitotic spindle microtubules to kinetochore	chromosome organization	IMP	indirect phenotype
transmembrane transport
2010-12-12	SGD	S000003135	PMR1	S. cerevisiae	exocytosis	vesicle-mediated transport	IGI	indirect phenotype			removed bu still in descripton , also macrophagy
2013-07-01	SGD	S000001760	MRS4	S. cerevisiae	RNA splicing	vesicle-mediated transport	IMP	annotation error
13/01/2020	SGD	SGD:S000004879	RSN1	S. cerevisiae	Golgi to plasma membrane transport	vesicle-mediated transport	IGI	annotation error
13/01/2020	SGD	SGD:S000000778	AFG1	S. cerevisiae	protein import into peroxisome matrix	protein catabolic process	IMP	indirect phenotype
DNA repair
2013-07-01	SGD	S000003995	SSL1	S. cerevisiae	translational initiation	translation	IMP	indirect phenotype, legacy biology
16/10/2009	MGI	98351	Sod1	M. musculus	nucleotide excision repair	DNA repair	IMP	annotation error, experimental readout
16/10/2009	MGI	98351	Sod1	M. musculus	nucleotide excision repair	DNA repair	IMP	annotation error, experimental readout
16/04/2014	UniProt	P42858	HTT	H. sapiens	regulation of protein export from nucleus	vesicle-mediated transport	IMP	annotation error
24/6/2019	SGD	S000002241	RPS16B	S. cerevisiae	DNA recombination	cytoplasmic tranlation	IMP	indirect phenotype
24/6/2019	SGD	S000001871	BUD27	S. cerevisiae	replication-born double-strand break repair via sister chromatid exchange	cytoplasmic tranlation	IMP	indirect phenotype
mRNA metabolism
2013-07-01	SGD	S000002319	DHH1	S. cerevisiae	cell morphogenesis involved in conjugation with cellular fusion	conjugation with cellular fusion	IMP	indirect phenotype
2017-03-03	SGD	S000000673	PAT1	S. cerevisiae	chromosome segregation	chromosome segregation	IMP	indirect phenotype
2017-03-03	SGD	S000000673	PAT1	S. cerevisiae	CENP-A containing chromatin organizatio	chromatin organization	IMP	indirect phenotype
16/04/2014	RGD	3009	Lipc	R. norvegicus	mRNA metabolic process	lipid metabolism	IMP	annotation error
signalling
22/03/2016	SGD	S000004813	ROT1	S. cerevisiae	endoplasmic reticulum unfolded protein response	protein folding	IMP	annotation error, incorrect term selected
PomBase v60	PomBase	SPAC57A7.12	ssz1	S. pombe	ER-associated ubiquitin-dependent protein catabolic process	protein catabolic process	NAS	annotation error
